# Single-cell spatial atlas of high-grade serous ovarian cancer unveils MHC class II as a key driver of spatial tumor ecosystems and clinical outcomes

**DOI:** 10.1101/2024.11.29.626039

**Authors:** Fernando Perez-Villatoro, Lilian van Wagensveld, Aleksandra Shabanova, Ada Junquera, Ziqi Kang, Iga Niemiec, Matias M Falco, Ella Anttila, Julia Casado, Eric Marcus, Essi Kahelin, Foteini Chamchougia, Matilda Salko, Saundarya Shah, Salvatore Russo, Jacopo Chiaro, Mikaela Grönholm, Gabe S. Sonke, Koen K. Van de Vijver, Rutgerus FPM Kruitwagen, Maaike Avan der Aa, Anni Virtanen, Vincenzo Cerullo, Anna Vähärautio, Peter K. Sorger, Hugo M. Horlings, Anniina Färkkilä

## Abstract

The tumor microenvironment (TME) is a complex network of interactions between malignant and host cells, yet its orchestration in advanced high-grade serous ovarian carcinoma (HGSC) remains poorly understood. We present a comprehensive single-cell spatial atlas of 280 metastatic HGSCs, integrating high-dimensional imaging, genomics, and transcriptomics. Using 929 single-cell maps, we identify distinct spatial domains associated with phenotypically heterogeneous cellular compositions, and demonstrate that immune cell co-infiltration at the tumor-stroma interface significantly influences clinical outcomes. To uncover the key drivers of the tumor ecosystem, we developed CEFIIRA (Cell Feature Importance Identification by RAndom forest), which identified tumor cell-intrinsic MHC-II expression as a critical predictor of prolonged survival, independent of clinicomolecular profiles. Validation with external datasets confirmed that MHC-II-expressing cancer cells drive immune infiltration and orchestrate spatial tumor-immune interactions. Our atlas offers novel insights into immune surveillance mechanisms across HGSC clinicomolecular groups, paving the way for improved therapeutic strategies and patient stratification.
