## Supplementary Table for "Single-cell spatial atlas of high-grade serous ovarian cancer unveils MHC class II as a key driver of spatial tumor ecosystems and clinical outcomes"

### Sheet: Table1 - Cohort clinical data s
Characteristics		Value
		N=258
Age	<65 years	116 (45%)
	65-75 years	98 (38%)
	>75 years	37 (14.3%)
	Unknown	7 (2.7%)
FIGO stage	FIGO II	12 (4.7%)
	FIGO III	159 (61.6%)
	FIGO IV	70 (27.1%)
	Unknown	17 (6.6%)
Distant metastasis	No metastasis	185 (71.7%)
	Metastasis	73 (28.3%)
Metastasis location	Pleural	37 (14.3%)
	Lymphnodes	11 (4.3%)
	Visceral	14 (5.4%)
	Other	11 (4.3%)
	Unknown	185 (71.7%)
PDS or IDS	Primairy debulking (PDS)	100 (38.8%)
	Interval debulking (IDS)	158 (61.2%)
Residual disease	Complete (R=0)	144 (55.8%)
	Optimal (R<1cm)	87 (33.7%)
	Suboptimal (R>1cm)	21 (8.1%)
	Unknown	6 (2.3%)
Chemotherapy regimen	Carboplatine and paclitaxel	221 (85.6%)
	Carboplatine	13 (5%)
	Carboplatine and paclitaxel combined with other chemo	5 (1.9%)
	No carboplatin (Unknown)	10 (3.8%)
	Unknown	9 (3.5%)
Chemotherapy cycles	6 cycles	185 (71.7%)
	>6 cycles	37 (14.3%)
	<6 cycles	22 (8.5%)
	Unknown	14 (5.4%)
Molecular profile	BRCA1 germline mutation	12 (4.6%)
	BRCA2 germline mutation	15 (5.8%)
	BRCA1 somatic mutation	19 (7.3%)
	BRCA2 somatic mutation	5 (1.9%)
	BRCA1 promoter hypermethylation	21 (8.1%)
	HRD	32 (12.4%)
	HRP	47 (18.2%)
	CCNE1 amplification	23 (8.9%)
	Unknown	84 (32.6%)
Survival time	Median (Months)	38.2 (IQR: 22-67)
Survival status	Alive	35 (13.6%)
	Death	222 (86%)
	Unknown	1 (0.387%)
Progression free surv.	Median (Months)	16 (IQR: 12-27)
Progression	Yes	198 (76.7%)
	No	60 (23.3%)

### Sheet: Table2 - Antibodies in multimod
Cycle	Antibody	Fluorochrome	Company	Cat number	Conc	Purpose
1	Rabbit 488					Background
1	Goat 555					Background
1	Mouse 647					Background
2	CD11c	rabbit	CST	45581S	200	Dendritic cells
2	CD207	goat	R&D	AF2088	400	APC
2	GzB	mouse	Dako	M7235	100	NK cells
3	CD163	488	Abcam	ab218293	500	M2 Macrophges
3	CD20	647	eBioscience	50-0202-80	500	B-cells
4	CD4	488	R&D	fab8165g	150	T-Cells
4	CD3d	555	Abcam	ab208514	200	T-Cells
4	CD8a	eFluor 660	eBioscience	50-0008-80	200	T-Cells
5	TIM3	488	CST	54669S	200	ICP
5	pSTAT1	555	CST	8183S	100	Interferon
6	CD45RO	488	BioLegend	304212	400	Memory T-cells
6	FOXP3	555	EbioSciences	41-477782	200	T-Regs
6	PD1	647	Abcam	ab201825	200	ICP
7	pTBK1	488	CST	14586S	100	Interferon
7	CD68	555	CST	79594S	300	Macrophages
8	CD15	488	Biolegend	301910	300	Mature neutrofils
8	CD11b	555	Abcam	ab206616	400	Macrophages
8	yH2AX	647	Biolegend	613407	200	DNA damage
9	PD-L1	488	CST	15005S	200	ICP
9	cPARP1	647	CST	6987S	200	Apoptosis
10	Ki67	488	CST	11882	300	Proliferation
10	Vimentin	555	CST	9855	100	Stroma
10	MHCII	647	Abcam	ab201347	1000	Antigen presentation
11	Lamin B1	488	abcam	ab194106	300	Segmentation
11	CK7	555	Abcam	ab209601	400	Tumor cells
11	MHCI	647	Abcam	199837	2000	Antigen presentation
12	E-cadherin	488	CST	3199	400	Tumor cells
12	SMA	555	abcam	ab202509	800	Stroma
12	CD31	647	Abcam	218582	500	Blood vessels

### Sheet: Table3 - Overexpressed genes TC
baseMean	log2FoldChange	lfcSE	stat	pvalue	padj	gene
246400	2.23713	0.139217	16.0694	4.18423e-58	1.12018e-54	CD74
3.23496	2.24547	0.286598	7.83492	4.69139e-15	1.80898e-13	SLC18A1
68.5115	2.00229	0.251457	7.96275	1.68254e-15	6.82487e-14	TNIP3
102.02	2.21288	0.205511	10.7677	4.89143e-27	8.25815e-25	P2RY10
106.773	2.3043	0.205562	11.2097	3.65275e-29	8.34788e-27	SIRPG
410.485	2.1886	0.380518	5.75163	8.83871e-09	1.07697e-07	CRISP3
74.5574	2.02917	0.162923	12.4548	1.31707e-35	9.49306e-33	GRAP2
95.7321	2.47307	0.196093	12.6117	1.81968e-36	1.42087e-33	GZMH
274.313	2.12389	0.218911	9.70207	2.95455e-22	2.82491e-20	GZMB
33.5995	2.19462	0.19244	11.4042	3.98627e-30	1.09857e-27	CD40LG
90.2725	2.34064	0.192935	12.1318	7.16945e-34	3.67509e-31	CCL22
176.725	2.1295	0.210758	10.104	5.30313e-24	6.0598e-22	IL21R
602.345	2.27867	0.188765	12.0715	1.49447e-33	7.00161e-31	NKG7
62.5409	2.01121	0.296789	6.77657	1.2306e-11	2.79532e-10	HAS1
16.0662	2.78659	0.258644	10.7738	4.57514e-27	7.79437e-25	IFNG
55.181	2.46792	0.176852	13.9548	2.94266e-44	4.59545e-41	KLRB1
47.5183	2.56086	0.227703	11.2465	2.40938e-29	5.64397e-27	GZMK
141.714	2.26421	0.187528	12.0739	1.45011e-33	6.96796e-31	ITK
472.966	2.2051	0.233617	9.43896	3.76509e-21	3.05445e-19	GNLY
480.906	2.375	0.194716	12.1973	3.21423e-34	1.77161e-31	CD2
154.567	2.38745	0.293252	8.14129	3.91085e-16	1.72041e-14	PLA2G2D
49.5691	2.27644	0.208198	10.934	7.92344e-28	1.45574e-25	FASLG
34.6677	2.04921	0.167076	12.2652	1.39337e-34	8.52164e-32	CD244
41.035	2.21117	0.198434	11.1431	7.74016e-29	1.70648e-26	ZNF831
4.85872	2.01734	0.204024	9.88773	4.70557e-23	4.87196e-21	IL9R
4.02037	2.07817	0.283481	7.33088	2.28653e-13	6.83405e-12	KIR2DL1
144.038	2.19002	0.208172	10.5202	6.97015e-26	9.8955e-24	CLEC10A
26.8749	2.23885	0.240759	9.29912	1.41608e-20	1.0947e-18	KLRC1
6.17883	2.66287	0.364988	7.29579	2.96908e-13	8.72108e-12	IL21
2896.53	2.89287	0.251827	11.4875	1.52409e-30	4.6822e-28	CXCL9
59.7484	2.26742	0.201535	11.2508	2.29596e-29	5.44636e-27	XCL2
238.19	2.3831	0.182403	13.065	5.2195e-39	5.75373e-36	GZMA
88.8058	2.28017	0.214102	10.6499	1.74583e-26	2.70387e-24	GPR174
540.115	2.13699	0.179545	11.9022	1.15224e-32	4.49852e-30	CD8A
472.92	2.34143	0.277633	8.43354	3.35375e-17	1.69863e-15	CXCL13
47.5317	2.557	0.297448	8.59647	8.22086e-18	4.54451e-16	MS4A1
132.364	2.89175	0.348011	8.30937	9.62141e-17	4.56469e-15	CD1A
75.1413	2.59536	0.242114	10.7195	8.24148e-27	1.35478e-24	CD1C
17.8151	3.57145	0.325618	10.9682	5.43212e-28	1.05237e-25	CD1B
100.68	3.45449	0.282618	12.2232	2.33784e-34	1.32761e-31	CD1E
14.9142	2.55607	0.407251	6.27639	3.46524e-10	5.8768e-09	PIP
171.149	2.04408	0.191882	10.6528	1.69241e-26	2.64298e-24	SLAMF6
2013.69	2.25693	0.37426	6.03036	1.63591e-09	2.42539e-08	PIGR
2.12712	2.16745	0.363782	5.95809	2.55196e-09	3.60662e-08	FCRL4
47.2622	2.38606	0.219853	10.853	1.92986e-27	3.37996e-25	TRAT1
6.83495	2.08059	0.325839	6.38534	1.71018e-10	3.11456e-09	FCRL1
71.6008	2.52246	0.198964	12.678	7.83187e-37	6.67133e-34	PYHIN1
68.0317	2.14414	0.209029	10.2577	1.0932e-24	1.39365e-22	CTLA4
67.9236	2.08908	0.215814	9.68001	3.66672e-22	3.48804e-20	ICOS
45.6072	2.15206	0.34453	6.24636	4.20139e-10	7.0048e-09	NETO1
279.92	2.0685	0.294606	7.02125	2.19897e-12	5.6373e-11	PLIN1
152.887	2.55167	0.198923	12.8274	1.15162e-37	1.02768e-34	CD3D
23.6152	2.35778	0.211345	11.1561	6.68989e-29	1.49248e-26	TMIGD2
45.2352	2.02196	0.340621	5.93609	2.91908e-09	4.06718e-08	FOXI1
429.832	3.43404	0.412069	8.33367	7.83768e-17	3.81502e-15	FABP4
192.183	2.20967	0.171011	12.9213	3.41508e-38	3.55547e-35	CXCR6
369.973	2.23188	0.178676	12.4912	8.33669e-36	6.24918e-33	CTSW
59.0744	2.29955	0.203673	11.2904	1.46321e-29	3.60797e-27	THEMIS
70.9743	2.54047	0.274185	9.26553	1.94117e-20	1.4551e-18	CCL19
62.4757	2.41585	0.196984	12.2642	1.40966e-34	8.52164e-32	GPR171
178.547	2.69204	0.216329	12.4442	1.50346e-35	1.04351e-32	ZNF683
21.7673	3.32297	0.400669	8.29356	1.0991e-16	5.14928e-15	CIDEA
382.171	2.18812	0.370703	5.90263	3.57748e-09	4.88289e-08	CALML5
54.2612	2.41879	0.275494	8.77981	1.63747e-18	9.9955e-17	C5orf46
10759.2	2.54988	0.17574	14.5094	1.05674e-47	1.80031e-44	HLA-DQB1
79.2524	2.39554	0.250519	9.56229	1.15184e-21	1.01818e-19	FCER1A
128.02	3.66309	0.540814	6.7733	1.25878e-11	2.85241e-10	ADIPOQ
15.8885	2.44805	0.335851	7.28907	3.12093e-13	9.11001e-12	MAB21L2
21.3776	2.69783	0.375008	7.19405	6.28974e-13	1.73338e-11	FDCSP
142.86	2.083	0.188563	11.0468	2.27274e-28	4.78553e-26	TIGIT
2.1064	2.58922	0.315055	8.21831	2.06387e-16	9.43338e-15	KLRC4
68.434	2.23545	0.200914	11.1264	9.32822e-29	2.00932e-26	SH2D1A
35.8513	3.15294	0.48676	6.47741	9.33105e-11	1.79901e-09	S100A7A
51.5908	2.93912	0.487649	6.02712	1.6691e-09	2.46874e-08	TRARG1
238.035	2.20358	0.183784	11.9901	4.00625e-33	1.7063e-30	CXCR3
966.616	2.25656	0.287283	7.85482	4.00343e-15	1.56301e-13	KRT14
59.2405	3.15541	0.33104	9.53181	1.54567e-21	1.31663e-19	CIDEC
4.49306	2.22377	0.286843	7.75257	9.00486e-15	3.34161e-13	RTP5
28226.7	2.34972	0.150856	15.5759	1.06117e-54	2.20959e-51	HLA-DRB1
641.587	2.84293	0.37668	7.54732	4.44294e-14	1.47364e-12	ADH1B
9381.65	2.80148	0.172931	16.2	5.04615e-59	1.57608e-55	HLA-DQA1
90.0161	2.30669	0.329476	7.00107	2.54023e-12	6.45039e-11	CYP2F1
46.1991	2.00497	0.178524	11.2308	2.87807e-29	6.65864e-27	GZMM
13.4115	2.34784	0.234323	10.0197	1.24889e-23	1.38486e-21	CLEC9A
7846.69	2.48765	0.20455	12.1616	4.98023e-34	2.66656e-31	HLA-DRB5
162.637	2.01717	0.147466	13.6789	1.35673e-42	1.81608e-39	CD247
605.727	2.4317	0.18883	12.8777	6.01048e-38	5.92823e-35	CD3E
4167.23	2.86084	0.169377	16.8904	5.29082e-64	1.983e-60	HLA-DOA
8104.19	2.42299	0.137092	17.6742	6.63362e-70	4.1438e-66	HLA-DMA
62217.8	2.45992	0.144105	17.0703	2.46855e-65	1.15652e-61	HLA-DRA
26.1092	2.13116	0.187145	11.3878	4.81269e-30	1.28843e-27	NCR3
33.0527	2.23143	0.328879	6.78496	1.16117e-11	2.66019e-10	ZFP57
193.042	2.20987	0.286178	7.72201	1.1451e-14	4.17493e-13	IGFL2
2.43726	2.35384	0.380927	6.17925	6.44063e-10	1.03603e-08	UBD
1.66718	2.08872	0.35129	5.94588	2.74982e-09	3.84564e-08	GPR33
13357.7	2.59555	0.130474	19.8933	4.65506e-88	8.72358e-84	HLA-DPB1
26606	2.68445	0.149201	17.9921	2.24521e-72	2.10376e-68	HLA-DPA1
887.007	2.82295	0.214915	13.1352	2.06986e-39	2.58594e-36	HLA-DQB2
1859.37	3.00818	0.262358	11.4659	1.95601e-30	5.81836e-28	HLA-DQA2
300.902	2.71362	0.261476	10.3781	3.11915e-25	4.20524e-23	OR2I1P
11.0988	2.3256	0.29437	7.90025	2.7835e-15	1.10281e-13	TNFRSF13B
6.54671	2.26004	0.269471	8.38698	4.98808e-17	2.45346e-15	KIR2DL3
2.20822	2.11846	0.296783	7.13807	9.46496e-13	2.54481e-11	KLRC4-KLRK1
4522.3	2.13642	0.338058	6.31968	2.62107e-10	4.56071e-09	HP
1876.88	2.14007	0.188564	11.3493	7.47501e-30	1.97298e-27	CCL5

### Sheet: Table4 - Overexpressed genes mu
gene	p.value	padj	log2Fold.change
CXCR3	3.81464e-06	6.60175e-05	1.25627
CXCL10	9.78576e-08	4.68319e-06	1.72552
IGKC	3.93211e-05	0.000454	2.4423
CCL5	2.89941e-07	1.07922e-05	1.53933
CD2	1.54283e-06	3.2303e-05	1.44077
CXCL11	8.07023e-07	2.25294e-05	1.69817
SLAMF8	5.17279e-05	0.000542	1.38056
IDO1	1.28566e-08	8.61389e-07	1.80827
CTLA4	1.28981e-05	0.000167	1.41049
HMGA2	1.94858e-05	0.000242	-1.55806
CD3D	4.46053e-07	1.49428e-05	1.68725
CD74	1.09282e-12	3.66093e-10	1.51662
IGHM	7.72434e-05	0.000784	2.23234
IL22	1.15162e-08	8.61389e-07	1.06917
TAP1	4.81402e-10	5.37565e-08	1.23608
CD38	4.42936e-06	7.06588e-05	1.23248
CD8A	4.92554e-05	0.000532	1.1796
SLAMF7	2.81625e-07	1.07922e-05	1.75872
CXCL9	1.72142e-06	3.39221e-05	1.84844
CYTIP	8.40438e-06	0.000122	1.14141
IGJ	5.10573e-06	7.77463e-05	2.25852
ADAMDEC1	2.23101e-06	4.15216e-05	1.61738
CD3e	7.95994e-07	2.25294e-05	1.50772
PDZK1IP1	1.29849e-05	0.000167	1.10314
CD27	1.23257e-06	2.75273e-05	1.6205

### Sheet: Table5 - Antibodies whole slide
Cycle	Antibody	Fluorochrome	Company	Cat number	Dilution	Target
0	Anti rabbit 488					Background
0	Anti rat 555					Background
0	Anti mouse 647					Background
1	CD4	488	RnD systems	FAB8165G	150	CD4+ cells
1	CK7	555	Abcam	ab209601	200	Cancer
2	HLA-A	647	Abcam	ab199837	2000	MHCI
2	Vimentin	750	CST	69227S	100	Stroma
3	PAX8	488	Abcam	ab214955	100	Cancer
3	HLA-DPB1	555	Abcam	ab300098	1000	MHCII
3	PD1	647	Abcam	ab201825	200	ICP
4	CD45RO	488	BioLegend	304212	400	Memory T cells
4	CD3D	555	Abcam	ab208514	200	T cells
4	CD45	647	Biolegend	304018	200	Lymphpcytes
5	IBA1	488	Abcam	ab195031-1001	600	Macrophages
5	CD11c	555	CST	77882BC	200	Dendritic cells
5	CD8a	647	eBioscience-Invitrogen	50-0008-80	100	CD8+ T cells

### Sheet: Table6 - Logic table Tribus
Marker	Cancer	Stromal	CD4.T.cell	CD8.T.cell	CD11c.Myeloid	IBA1.Myeloid
CK7	1	-1	-1	-1	-1	-1
PAX8	1	0	0	0	0	0
Vimentin	-1	1	0	0	0	0
CD4	0	-1	1	-1	-1	-1
CD8a	0	-1	-1	1	-1	-1
IBA1	0	0	0	0	0	1
CD11c	0	0	0	0	1	0

### Sheet: Table 7 - Choice of model
Model	Accuracy	AUC	Recall	Prec.	F1	Kappa	MCC	TT (Sec)
Random Forest Classifier	0.51	0.68	0.51	0.5	0.47	0.24	0.26	80.31
Light Gradient Boosting Machine	0.47	0.65	0.47	0.44	0.44	0.19	0.2	659.71
Gradient Boosting Classifier	0.46	0.64	0.46	0.42	0.41	0.16	0.17	928.21
SVM - Linear Kernel	0.45	0	0.45	0.37	0.36	0.1	0.11	1.828
Logistic Regression	0.43	0.58	0.43	0.36	0.36	0.1	0.11	14.24
Linear Discriminant Analysis	0.43	0.58	0.43	0.37	0.37	0.11	0.12	1.42
Ada Boost Classifier	0.42	0.6	0.42	0.39	0.38	0.11	0.12	44.22
Decision Tree Classifier	0.4	0.57	0.4	0.41	0.4	0.15	0.15	12.8
Naive Bayes	0.32	0.59	0.32	0.39	0.31	0.08	0.09	0.46

### Sheet: Table 8 - Number of classes for
N. of classes	Predicted classes	Training accuracy
4	BRCAloss, HRD, HRP, CCNE1amp	0.51
3	BRCAloss, HRP, CCNE1amp	0.64
2	BRCAloss, HRP	0.72
